# Methylation Quantitative Trait Loci are Largely Consistent across Disease States in Crohn’s disease

**DOI:** 10.1101/2020.11.16.385534

**Authors:** Suresh Venkateswaran, Hari K Somineni, Varun Kilaru, Seyma Katrinli, Jarod Prince, David T Okou, Jeffrey S Hyams, Lee A Denson, Richard Kellermayer, Greg Gibson, David J Cutler, Alicia K Smith, Subra Kugathasan, Karen N Conneely

## Abstract

**Background:** In a recent study, we identified 1189 CpG sites whose DNA methylation (DNAm) level in blood distinguished Crohn’s disease (CD) cases from controls. We also demonstrated that the vast majority of these differences were a consequence of disease, rather than a cause of CD. Since methylation can be influenced by both genetic and environmental factors, here we focus on CpGs under demonstrable genetic control (methylation quantitative trait loci, or mQTLs). By comparing mQTL patterns across disease states and tissue (blood vs. ileum), we may distinguish patterns unique to CD. Such DNAm patterns may be relevant for the developmental origins of CD.

**Methods:** We investigated three datasets: (i) 402 blood samples from 164 newly diagnosed pediatric CD patients taken at two time points, and 74 non-IBD controls (ii) 780 blood samples from a non-CD adult population and (iii) 40 ileal biopsies (17 CD cases and 23 non-IBD controls) from group (i). Genome-wide DNAm profiling and genotyping were performed using the Illumina MethylationEPIC and Illumina Multi-Ethnic arrays. SNP-CpG associations were tested via linear models adjusted for age, gender, disease status, disease subtype, estimated cell type and three genotype-based principal components. We used a Bonferroni-adjusted significance threshold to identify significantly associated SNP-CpG pairs, but also considered larger sets identified by a false discovery rate criterion

**Results:** In total, we observed 535,448 SNP-CpG associations between 287,881 SNPs and 12,843 CpG sites (*P*<8.21×10^−14^). These associations and their effects are highly consistent across different ages, races, disease states, and tissue types, suggesting that the vast majority of these mQTLs participate in common gene regulation. However, genes near CpGs associated with IBD SNPs were enriched for 18 KEGG pathways relevant to IBD-linked immune function and inflammatory responses. We observed suggestive evidence for a small number of tissue-specific associations and disease-specific ileal associations in ileum, though larger studies will be needed to confirm these results.

**Conclusion:** The vast majority of blood derived mQTLs are commonly shared across individuals. However, we have identified a subset of such, which may be involved in processes related to CD. Independent cohort studies will be required to validate these findings.
