## Additional file Table S10 for "Methylation Quantitative Trait Loci are Largely Consistent across Disease States in Crohn’s disease"

### Sheet: Sheet1
Additional file. Table S9: The details of 69 blood mQTL associations in 238 pediatric CD patients for the known IBD genomic variants from de Lange et al., (2017)
Variant	CpG	Beta	Stat	Pvalue	Chr	Vposi (MB)	Cposi (MB)	Dist (KB)	Known_gene	RefGene	Group	Feature
rs10797432	cg21621858	0.05	11.45	3.31e-24	1	2.5	2.52	-22.942		MMEL1	ExonBnd	N_Shelf
rs3897478	cg19605263	-0.09	-10.09	5.53e-20	1	120.45	120.44	12.052		ADAM30	5'UTR	Island
rs59043219	cg23283495	0.07	17.79	8.85e-45	1	209.97	209.98	-9.169		IRF6	TSS1500	S_Shore
rs59043219	cg22029157	0.06	17.27	4.22e-43	1	209.97	209.98	-9.055		IRF6	TSS200	Island
rs59043219	cg21951975	0.07	14.85	3.25e-35	1	209.97	209.98	-9.123		IRF6	TSS1500	S_Shore
rs59043219	cg04352962	0.04	13.15	1.13e-29	1	209.97	209.98	-9.146		IRF6	TSS1500	S_Shore
rs59043219	cg25192855	0.03	8.5	2.56e-15	1	209.97	209.98	-8.673		IRF6	5'UTR	N_Shore
rs6426833	cg14554423	-0.15	-21.2	1.49e-55	1	20.17	20.17	-0.101
rs13407913	cg15020926	0.1	15.42	4.24e-37	2	25.1	25.1	0.553		ADCY3	Body
rs13407913	cg11023668	0.11	15.21	2.11e-36	2	25.1	25.1	2.604		ADCY3	Body
rs13407913	cg23528203	0.06	10.36	8.14e-21	2	25.1	25.1	2.068		ADCY3	ExonBnd
rs13407913	cg16888658	0.05	8.58	1.6e-15	2	25.1	25.14	-44.473		ADCY3	TSS200	N_Shore
rs13407913	cg16411340	0.04	8.31	9.03e-15	2	25.1	25.06	33.127		ADCY3	ExonBnd
rs13407913	cg01884057	-0.05	-8.25	1.35e-14	2	25.1	25.15	-52.407
rs2382817	cg04731861	0.06	8.26	1.23e-14	2	219.15	219.09	65.437		ARPC2	Body	S_Shelf
rs6752107	cg09228095	-0.08	-11.13	3.37e-23	2	234.16	234.14	18.425	ATG16L1
rs925255	cg01273330	0.16	24.14	2.25e-64	2	28.61	28.61	9.57
rs3197999	cg06313718	-0.03	-8.5	2.69e-15	3	49.72	49.71	7.333	MST1	APEH	Body	S_Shore
rs724016	cg04041831	0.06	9.79	4.39e-19	3	141.11	141.13	-24.929		ZBTB38	5'UTR
rs11742570	cg20489425	-0.08	-11.11	3.82e-23	5	40.41	40.39	23.849
rs11742570	cg05335423	-0.06	-8.19	1.93e-14	5	40.41	40.44	-26.288
rs359457	cg18693985	-0.09	-8.68	7.92e-16	5	173.28	173.35	-71.21		CPEB4	Body
rs1819333	cg08742290	0.12	29.39	5.47e-79	6	167.37	167.37	2.456		RNASET2	TSS1500	S_Shore
rs1819333	cg25258033	0.1	18.03	1.43e-45	6	167.37	167.37	4.89		RNASET2	Body	N_Shore
rs1819333	cg01612133	-0.06	-13.54	5.81e-31	6	167.37	167.32	55.748				S_Shore
rs1819333	cg00271210	-0.08	-12.91	6.62e-29	6	167.37	167.07	303.494		RPS6KA2	Body
rs1819333	cg20406979	0.06	11.92	1.01e-25	6	167.37	167.37	0.314				S_Shelf
rs1819333	cg16490823	-0.02	-8.21	1.71e-14	6	167.37	167.09	288.039		RPS6KA2	Body
rs1819333	cg20486651	-0.04	-8.04	5.22e-14	6	167.37	167.07	303.251		RPS6KA2	Body
rs1847472	cg18477569	0.11	16.2	1.26e-39	6	90.97	90.95	22.025		BACH2	5'UTR
rs6927022	cg07180897	-0.14	-9.14	3.9e-17	6	32.61	32.73	-116.733		HLA-DQB2	Body	N_Shore
rs6927022	cg04418355	-0.08	-8.95	1.32e-16	6	32.61	32.73	-116.777		HLA-DQB2	Body	N_Shore
rs798502	cg15247329	-0.14	-14.86	2.83e-35	7	2.79	2.76	25.634
rs798502	cg00095626	-0.05	-13.66	2.44e-31	7	2.79	2.88	-88.792		GNA12	Body
rs798502	cg00947599	-0.11	-12.06	3.73e-26	7	2.79	2.8	-12.817		GNA12	Body	Island
rs798502	cg16478634	-0.08	-10.25	1.75e-20	7	2.79	2.76	25.646
rs798502	cg21143896	-0.09	-9.63	1.37e-18	7	2.79	2.8	-12.494		GNA12	Body	N_Shore
rs798502	cg19717773	-0.09	-9.5	3.26e-18	7	2.79	2.85	-57.674		GNA12	Body
rs798502	cg09279763	-0.1	-7.98	7.31e-14	7	2.79	2.85	-57.597		GNA12	Body
rs17057051	cg00402801	0.1	10.15	3.71e-20	8	27.23	27.25	-20.988		PTK2B	5'UTR
rs10781499	cg13741927	0.04	9.16	3.25e-17	9	139.27	139.33	-61.09	CARD9	INPP5E	Body	N_Shore
rs111456533	cg00809775	0.1	15.33	8.37e-37	10	126.44	126.35	92.843		FAM53B	Body
rs4409764	cg23904955	-0.07	-9.61	1.57e-18	10	101.28	101.28	1.478				Island
rs4409764	cg07044859	-0.08	-8.82	3.13e-16	10	101.28	101.28	1.354				Island
rs2231884	cg03887787	0.09	11.78	2.91e-25	11	65.66	65.65	9.032		CTSW	Body
rs4246215	cg19481605	-0.04	-8.33	7.84e-15	11	61.56	61.6	-32.513		FADS2	Body	S_Shore
rs11168249	cg05154234	-0.05	-9.87	2.62e-19	12	48.21	48.2	3.688		HDAC7	Body	N_Shelf
rs2026029	cg26286043	-0.09	-14.36	1.22e-33	13	49.6	49.8	-204.379
rs3764147	cg16077991	0.07	8.66	9.05e-16	13	44.46	44.45	3.27		LACC1;CCDC122	5'UTR	S_Shore
rs17293632	cg24839871	0.02	8.52	2.36e-15	15	67.44	67.47	-25.746	SMAD3	SMAD3	Body
rs11150589	cg24033122	0.08	14.62	1.81e-34	16	30.48	30.49	-2.889	ITGAL	ITGAL	Body	Island
rs7404095	cg19156769	0.03	13.41	1.63e-30	16	23.86	23.87	-1.731		PRKCB	Body
rs7404095	cg04550430	0.05	9.6	1.69e-18	16	23.86	23.87	-4.482		PRKCB	Body
rs1292053	cg02095219	-0.15	-10.03	8.42e-20	17	57.96	57.98	-13.186		RPS6KB1	5'UTR
rs12942547	cg06270615	-0.04	-8.14	2.67e-14	17	40.53	40.52	11.476		STAT3	5'UTR
rs7240004	cg10491774	0.04	8.8	3.69e-16	18	46.4	46.39	0.04
rs4802307	cg13539460	0.02	14.67	1.22e-34	19	46.85	46.85	-4.27		PPP5C	Body	S_Shelf
rs4802307	cg09977703	0.05	12.73	2.47e-28	19	46.85	46.85	-4.757		PPP5C	Body	S_Shelf
rs4802307	cg00094051	-0.05	-8.69	7.51e-16	19	46.85	46.87	-25.04		PPP5C	Body
rs259964	cg12058843	-0.13	-21.69	4.81e-57	20	57.82	57.84	-19.712
rs259964	cg22024589	-0.05	-9.46	4.36e-18	20	57.82	57.88	-59.682		EDN3	Body
rs259964	cg15479410	0.05	8.66	9.38e-16	20	57.82	57.78	44.124		ZNF831	Body
rs4911259	cg09135144	0.04	8.32	8.64e-15	20	31.38	31.37	9.873		DNMT3B	TSS1500
rs4911259	cg01844435	0.03	8.01	6.16e-14	20	31.38	31.36	12.655		DNMT3B	5'UTR
rs7282490	cg24426970	-0.07	-12.2	1.34e-26	21	45.62	45.62	-5.089				N_Shore
rs5763767	cg11564601	0.04	9.64	1.27e-18	22	30.49	30.59	-98.553
rs5763767	cg26167301	-0.14	-9.08	5.81e-17	22	30.49	30.31	184.948		MTMR3	5'UTR
rs5771069	cg01346448	0.06	17.15	9.69e-43	22	50.44	50.35	82.123		PIM3	TSS1500	N_Shore
rs5771069	cg27467552	0.05	14.9	2.2e-35	22	50.44	50.35	81.883		PIM3	TSS1500	Island
