## Additional file Table S14 for "Methylation Quantitative Trait Loci are Largely Consistent across Disease States in Crohn’s disease"

### Sheet: IBD SNPs - Bon
69 blood mQTLs significant at Bonferroni from known IBD variants are tested in ileal biopsies of 40 samples
snps	CpGs	Estimates	Pvalue
rs6426833	cg14554423	-0.0848954	2.50799e-06
rs59043219	cg23283495	0.0301671	2.69825e-06
rs5771069	cg01346448	0.0312373	8.25125e-06
rs59043219	cg22029157	0.0221902	1.74208e-05
rs59043219	cg04352962	0.0202214	3.37708e-05
rs5763767	cg11564601	0.076966	8.28491e-05
rs1819333	cg16490823	-0.0168123	0.000121011
rs5771069	cg27467552	0.0211951	0.000235289
rs6927022	cg04418355	-0.0584502	0.000612057
rs4802307	cg00094051	-0.0250839	0.000753195
rs5763767	cg26167301	-0.051357	0.000897475
rs6927022	cg07180897	-0.10884	0.0016839
rs2382817	cg04731861	0.0476872	0.00508928
rs10797432	cg21621858	0.0267617	0.00604525
rs13407913	cg01884057	-0.0332245	0.00644432
rs1819333	cg08742290	0.0374861	0.00685742
rs59043219	cg21951975	0.0239056	0.00778866
rs1819333	cg00271210	-0.031934	0.00820766
rs259964	cg15479410	0.0255714	0.0117884
rs4911259	cg09135144	0.0257758	0.0118111
rs4409764	cg07044859	-0.0272018	0.0219366
rs59043219	cg25192855	0.0142189	0.0243623
rs798502	cg19717773	-0.0361124	0.0247168
rs2026029	cg26286043	-0.0332405	0.0258196
rs1292053	cg02095219	-0.0669803	0.0362931
rs1819333	cg25258033	0.0359767	0.0378751
rs3764147	cg16077991	0.0489252	0.0453671
rs1847472	cg18477569	0.0347447	0.0674939
rs10781499	cg13741927	0.025806	0.0846992
rs259964	cg12058843	-0.0216144	0.0852946
rs798502	cg00095626	-0.021522	0.0945973
rs13407913	cg16411340	0.00988415	0.0953879
rs3897478	cg19605263	-0.036768	0.103448
rs4802307	cg13539460	0.0112742	0.122058
rs4409764	cg23904955	-0.0196988	0.123449
rs2231884	cg03887787	0.0201739	0.149387
rs11168249	cg05154234	-0.0161284	0.155634
rs12942547	cg06270615	-0.0195927	0.162359
rs798502	cg00947599	-0.0206138	0.165857
rs4911259	cg01844435	0.00979099	0.182168
rs359457	cg18693985	-0.0172581	0.196361
rs11742570	cg05335423	-0.0214871	0.206146
rs925255	cg01273330	0.0169007	0.213815
rs111456533	cg00809775	0.0240476	0.218595
rs798502	cg09279763	-0.0248062	0.224913
rs13407913	cg15020926	0.0140463	0.254209
rs7240004	cg10491774	-0.0150487	0.26281
rs4246215	cg19481605	-0.0169274	0.275053
rs11742570	cg20489425	-0.0164456	0.289499
rs13407913	cg23528203	0.0071136	0.298792
rs798502	cg21143896	-0.0138653	0.314369
rs6752107	cg09228095	-0.0180157	0.316992
rs11150589	cg24033122	0.0119898	0.464397
rs259964	cg22024589	-0.0107597	0.482003
rs1819333	cg01612133	-0.00624785	0.498005
rs798502	cg16478634	-0.00776907	0.510546
rs724016	cg04041831	-0.00561183	0.553862
rs17057051	cg00402801	0.00786638	0.580285
rs17293632	cg24839871	0.00727796	0.620978
rs798502	cg15247329	-0.00586863	0.668153
rs1819333	cg20406979	0.00240417	0.699391
rs7282490	cg24426970	-0.00478628	0.700746
rs7404095	cg04550430	0.00382571	0.746433
rs7404095	cg19156769	0.000927272	0.847153
rs3197999	cg06313718	0.00140749	0.901702
rs1819333	cg20486651	0.0016523	0.909565
rs13407913	cg11023668	-0.000484756	0.937408
rs4802307	cg09977703	0.000138349	0.988342
rs13407913	cg16888658	-1.58015e-05	0.99896

### Sheet: IBD SNPs - FDR
370 out of 454 blood mQTLs significant at FDR from known IBD variants are tested in ileal biopsies of 40 samples
SNP	CpGs	Estimates	Pvalue
rs1819333	cg08742290	0.0374861	0.00685742
rs925255	cg01273330	0.0169007	0.213815
rs259964	cg12058843	-0.0216144	0.0852946
rs6426833	cg14554423	-0.0848954	2.50799e-06
rs1819333	cg25258033	0.0359767	0.0378751
rs59043219	cg23283495	0.0301671	2.69825e-06
rs59043219	cg22029157	0.0221902	1.74208e-05
rs5771069	cg01346448	0.0312373	8.25125e-06
rs1847472	cg18477569	0.0347447	0.0674939
rs111456533	cg00809775	0.0240476	0.218595
rs13407913	cg15020926	0.0140463	0.254209
rs13407913	cg11023668	-0.000484756	0.937408
rs5771069	cg27467552	0.0211951	0.000235289
rs59043219	cg21951975	0.0239056	0.00778866
rs798502	cg15247329	-0.00586863	0.668153
rs4802307	cg13539460	0.0112742	0.122058
rs11150589	cg24033122	0.0119898	0.464397
rs2026029	cg26286043	-0.0332405	0.0258196
rs1819333	cg01612133	-0.00624785	0.498005
rs798502	cg00095626	-0.021522	0.0945973
rs7404095	cg19156769	0.000927272	0.847153
rs59043219	cg04352962	0.0202214	3.37708e-05
rs1819333	cg00271210	-0.031934	0.00820766
rs4802307	cg09977703	0.000138349	0.988342
rs7282490	cg24426970	-0.00478628	0.700746
rs798502	cg00947599	-0.0206138	0.165857
rs1819333	cg20406979	0.00240417	0.699391
rs10797432	cg21621858	0.0267617	0.00604525
rs11742570	cg20489425	-0.0164456	0.289499
rs6752107	cg09228095	-0.0180157	0.316992
rs13407913	cg23528203	0.0071136	0.298792
rs798502	cg16478634	-0.00776907	0.510546
rs1292053	cg02095219	-0.0669803	0.0362931
rs11168249	cg05154234	-0.0161284	0.155634
rs4409764	cg23904955	-0.0196988	0.123449
rs724016	cg04041831	-0.00561183	0.553862
rs7404095	cg04550430	0.00382571	0.746433
rs5763767	cg11564601	0.076966	8.28491e-05
rs798502	cg21143896	-0.0138653	0.314369
rs798502	cg19717773	-0.0361124	0.0247168
rs259964	cg22024589	-0.0107597	0.482003
rs6927022	cg07180897	-0.10884	0.0016839
rs10781499	cg13741927	0.025806	0.0846992
rs5763767	cg26167301	-0.051357	0.000897475
rs6927022	cg04418355	-0.0584502	0.000612057
rs4409764	cg07044859	-0.0272018	0.0219366
rs7240004	cg10491774	-0.0150487	0.26281
rs4802307	cg00094051	-0.0250839	0.000753195
rs3197999	cg06313718	0.00140749	0.901702
rs3764147	cg16077991	0.0489252	0.0453671
rs359457	cg18693985	-0.0172581	0.196361
rs259964	cg15479410	0.0255714	0.0117884
rs13407913	cg16888658	-1.58015e-05	0.99896
rs1819333	cg16490823	-0.0168123	0.000121011
rs59043219	cg25192855	0.0142189	0.0243623
rs2382817	cg04731861	0.0476872	0.00508928
rs13407913	cg16411340	0.00988415	0.0953879
rs4246215	cg19481605	-0.0169274	0.275053
rs12942547	cg06270615	-0.0195927	0.162359
rs13407913	cg01884057	-0.0332245	0.00644432
rs11742570	cg05335423	-0.0214871	0.206146
rs1819333	cg20486651	0.0016523	0.909565
rs4911259	cg09135144	0.0257758	0.0118111
rs727563	cg22409069	-0.0067648	0.000339504
rs798502	cg09279763	-0.0248062	0.224913
rs4911259	cg01844435	0.00979099	0.182168
rs10797432	cg00070241	0.0161298	0.00348407
rs798502	cg04210130	0.0457466	0.00227798
rs4911259	cg00300969	0.0255763	0.0191907
rs11230563	cg10158843	0.0456737	0.000159589
rs4409764	cg14748795	-0.0114281	0.404726
rs4728142	cg12816198	0.0276645	0.0386615
rs7746082	cg02270332	-0.0248231	0.408984
rs6738825	cg09096031	-0.0130367	0.29155
rs13407913	cg17152801	-0.00131817	0.886021
rs11679753	cg04342863	0.0214486	0.00468125
rs2581828	cg18071195	-0.024709	0.0326439
rs1819333	cg04901951	-0.0094132	0.215405
rs653178	cg10833066	-0.0347722	0.0234627
rs11230563	cg19307003	0.0364794	0.114045
rs1991866	cg07613115	0.030565	0.060293
rs59043219	cg00989853	0.00747651	0.212825
rs4911259	cg24403338	0.0195532	0.0443097
rs6088765	cg09632011	0.0125904	0.052861
rs5763767	cg20804005	-0.00388928	0.23342
rs1819333	cg23216724	0.00129582	0.882683
rs1819333	cg11815910	0.0257436	0.00244288
rs3740415	cg17555496	0.0201798	0.0117676
rs1819333	cg05573767	-0.0619766	0.000421122
rs13407913	cg09505516	0.00401226	0.11724
rs4409764	cg17888390	-0.0273273	0.131166
rs13407913	cg15423357	-0.0104812	0.119814
rs9491697	cg19715850	-0.0255303	0.115205
rs259964	cg25047944	0.00445328	0.543628
rs4821544	cg22582578	0.0128323	0.292131
rs4409764	cg01987516	-0.00683668	0.687031
rs2382817	cg04018708	-0.00906821	0.0330217
rs3853824	cg24964047	0.0100571	0.00806448
rs11150589	cg09099830	0.0377279	4.47442e-05
rs6752107	cg17343120	0.0133618	0.328826
rs10797432	cg18932078	0.00322208	0.756322
rs727563	cg14911204	0.00188284	0.86283
rs798502	cg18446336	-0.0185218	0.261389
rs9491697	cg07617039	-0.0306242	0.0256519
rs4821544	cg02532700	0.00573129	0.703313
rs11229555	cg17909433	0.0345142	0.0247645
rs16967103	cg22603971	-0.0494514	0.0105195
rs34779708	cg05913165	0.00152157	0.919504
rs259964	cg24322780	-0.0102734	0.317644
rs4409764	cg27354537	-0.0253109	0.117763
rs516246	cg04660111	-0.0141693	0.119463
rs59043219	cg10074409	0.00268121	0.409017
rs12946510	cg24910161	0.0416167	0.000247079
rs3197999	cg02602957	-0.0187178	0.142217
rs12946510	cg10909506	0.0197129	4.4675e-06
rs7404095	cg24250393	-0.0134485	0.0665388
rs4911259	cg17475857	0.0158755	0.0617837
rs5763767	cg01716418	-0.00688855	0.628509
rs2382817	cg13835894	-0.0302855	0.000813971
rs4246215	cg01400685	-0.0290703	0.139094
rs516246	cg11773468	0.00887022	0.180701
rs4743820	cg02316326	-0.0109531	0.0168588
rs13407913	cg15657055	-0.00351219	0.386033
rs7282490	cg26110991	0.00228763	0.793787
rs259964	cg01558242	-0.00215977	0.787318
rs1819333	cg13217373	-0.0203398	0.158051
rs9847710	cg11645453	-0.0787714	0.000872625
rs359457	cg21566177	-0.01306	0.421334
rs2382817	cg01094660	0.0148102	0.00144797
rs1819333	cg17744997	-0.000750725	0.948847
rs798502	cg23333125	-0.0187511	0.165749
rs1819333	cg07741184	0.0282727	0.135282
rs1819333	cg08507135	0.0233882	0.0125331
rs516246	cg01656853	-0.00740892	0.451739
rs4409764	cg07382132	0.0138237	0.601709
rs10781499	cg14115884	0.0334748	0.0159783
rs7282490	cg15634739	0.0146377	0.331906
rs516246	cg16155702	0.00755236	0.355962
rs12946510	cg23202472	-0.00326357	0.47623
rs3194051	cg18511008	-0.0260318	0.0452102
rs727563	cg17401067	0.00577789	0.0526368
rs10797432	cg26785823	0.00450433	0.359932
rs1847472	cg09757525	0.00481202	0.561539
rs798502	cg26517831	0.0144768	0.204417
rs1847472	cg10104534	0.00220062	0.77424
rs2581828	cg22024966	-0.00990628	0.00467606
rs7282490	cg00647120	0.0183866	0.163783
rs2930047	cg09461797	-0.000497411	0.941565
rs5763767	cg04082408	0.0167241	0.185291
rs1569723	cg20003638	0.0182237	0.0460378
rs4246215	cg13299762	-0.0339389	0.0715468
rs13407913	cg13149423	-0.00149462	0.679549
rs6927022	cg14255617	-0.0248954	0.0812797
rs2026029	cg02620013	-0.00568882	0.461087
rs7758080	cg04446677	0.0197465	0.121102
rs6738825	cg23334662	-0.0216018	0.0318995
rs11150589	cg14091353	-0.00276901	0.760899
rs13407913	cg27107076	-0.00182742	0.853698
rs727563	cg11536612	0.0239115	0.0191595
rs259964	cg20910807	0.00496153	0.525088
rs1819333	cg10785505	-0.0280346	0.017194
rs3740415	cg07119830	-0.000230791	0.987368
rs3740415	cg16102363	0.0101046	0.376305
rs4821544	cg22305209	-0.0140686	0.184218
rs1819333	cg20702879	-0.00332466	0.5987
rs243505	cg06196467	0.00364517	0.63234
rs7282490	cg03738656	0.0090031	0.414928
rs4246215	cg00603274	-0.00709874	0.0691645
rs4409764	cg00674004	-0.0233342	0.149224
rs243505	cg18697121	0.00322325	0.624906
rs6738825	cg08373610	-0.00560405	0.590743
rs12946510	cg00697095	0.00224133	0.855857
rs259964	cg17881206	0.0160319	0.127226
rs1819333	cg10445080	-0.00711454	0.692789
rs1363907	cg01955050	-0.0218643	0.068279
rs653178	cg15247468	-0.0237917	0.129851
rs17656349	cg12534645	0.00772306	0.3729
rs4409764	cg13544333	-0.00585622	0.701175
rs4821544	cg26422794	0.0261648	0.00245873
rs1363907	cg08986950	-0.0462386	0.383831
rs2382817	cg22712983	0.0135675	0.370861
rs2581828	cg16897937	-0.029891	0.0582383
rs4409764	cg04972745	-0.00465215	0.664317
rs11742570	cg14541801	0.0138393	0.248497
rs10797432	cg00205605	0.00422013	0.459106
rs7404095	cg26685404	0.0252697	0.0680346
rs1819333	cg15706657	0.0211002	0.0409533
rs2062305	cg21884769	0.0116977	0.189457
rs11168249	cg20995304	-0.0236355	0.0472249
rs516246	cg02314012	-0.00222596	0.793536
rs10797432	cg15574442	0.019445	0.0253295
rs2581828	cg18404041	0.0227246	0.0687516
rs1748195	cg10583485	0.0188795	0.0567662
rs259964	cg12746465	0.00950521	0.198764
rs1819658	cg13743906	0.0136336	0.137111
rs11742570	cg23877404	0.0170561	0.203285
rs34779708	cg18937502	-0.0239793	0.200294
rs727563	cg10211626	-0.0112282	0.167538
rs516246	cg08873673	-0.00202659	0.879059
rs12942547	cg17177779	0.00296002	0.746708
rs259964	cg17286326	-0.000935289	0.920066
rs2382817	cg00122854	0.00478393	0.532258
rs3853824	cg15815084	-0.00551914	0.817255
rs2382817	cg04880052	-0.000848668	0.922783
rs1819333	cg07361047	-0.00464902	0.483306
rs13407913	cg10249235	0.0030322	0.664778
rs724016	cg21695167	0.0021667	0.886331
rs17119	cg21570911	0.0104811	0.61365
rs3197999	cg08166588	0.00573734	0.740994
rs5763767	cg04740981	0.0187088	0.153051
rs798502	cg02229607	0.00705735	0.169077
rs35320439	cg02639108	0.0173339	0.231062
rs12942547	cg01501896	-0.00313663	0.850645
rs2026029	cg06396119	-0.0131093	0.445915
rs7404095	cg09108394	-0.00946396	0.345274
rs12677663	cg14058535	-0.0134127	0.384532
rs7282490	cg01992765	0.011337	0.103985
rs5771069	cg07718808	0.00244342	0.0839979
rs1819333	cg21020852	-0.000871052	0.455871
rs13001325	cg06559916	-0.000329237	0.988071
rs2382817	cg23569941	0.0132803	0.262472
rs254560	cg06419300	0.00645602	0.616195
rs17309827	cg10992481	-0.0474957	0.0767636
rs4743820	cg18436808	0.00974205	0.454586
rs395157	cg05485663	-0.00179409	0.762282
rs13407913	cg07586383	0.00430463	0.395529
rs1819333	cg00278517	-0.00631558	0.664704
rs5763767	cg00539347	0.0268897	0.120528
rs4728142	cg16287740	0.00281224	0.781378
rs7282490	cg15348679	-0.00709843	0.52125
rs1292053	cg10491080	0.0249966	0.43917
rs4802307	cg03186149	0.00589432	0.653698
rs35320439	cg07689252	0.0268937	0.0394249
rs516246	cg16502380	0.0057157	0.497814
rs17119	cg06195354	0.0195338	0.13997
rs11229030	cg15971518	0.0322615	0.354247
rs798502	cg11667785	-0.0334972	0.011135
rs5771069	cg12404590	-0.0164135	0.123257
rs529866	cg06487943	-0.0189503	0.360129
rs1847472	cg00786977	0.0517913	0.0158903
rs13407913	cg17644208	-0.00487104	0.317829
rs6752107	cg00907675	-0.0019515	0.907286
rs3197999	cg05666287	0.00355392	0.856593
rs516246	cg15673069	0.0105878	0.200005
rs11229030	cg20024590	0.0197503	0.429491
rs259964	cg19274711	-0.00891424	0.499146
rs6927022	cg12585943	-0.00897803	0.358878
rs5771069	cg15036874	0.00224692	0.833662
rs1569723	cg26842280	0.0299985	0.139657
rs6088765	cg26821293	-0.0139192	0.00144116
rs10797432	cg05697866	-0.00377809	0.756832
rs516246	cg18537730	-0.0157889	0.210793
rs9847710	cg04865290	0.00465903	0.642419
rs9408254	cg05185565	0.0154148	0.0630393
rs9847710	cg22101147	-0.00122611	0.762252
rs5771069	cg15584480	-0.00933161	0.056348
rs7438704	cg03852670	-0.012156	0.274835
rs259964	cg11469876	-0.000720977	0.921133
rs2382817	cg17651887	-0.0135776	0.0239952
rs11583043	cg11406453	-0.0172992	0.357727
rs925255	cg24044560	-0.00292452	0.717349
rs9847710	cg18487916	-0.00378361	0.849065
rs3197999	cg08510456	0.0302872	0.0345476
rs12946510	cg14575854	-0.00911376	0.606306
rs11679753	cg08043781	0.0159947	0.0864829
rs727563	cg01849789	-0.0013838	0.271885
rs727563	cg21930353	-0.0236502	0.0282816
rs111456533	cg26517376	0.00526301	0.614
rs5771069	cg00090674	0.0575538	0.0143482
rs653178	cg03324638	-0.0111769	0.592444
rs3740415	cg13534796	0.0160317	0.0903936
rs1819333	cg12472693	0.0095157	0.0141617
rs35320439	cg21545857	-0.00363823	0.759799
rs483905	cg23866687	0.0264312	0.134876
rs6088765	cg17843510	-0.022661	0.0214053
rs2581828	cg23067466	-0.018292	0.0217553
rs13001325	cg19642470	-0.00597184	0.644342
rs11742570	cg25718284	-0.0316765	0.0478421
rs34804116	cg26653990	0.00558164	0.771872
rs727563	cg17554472	-0.00654806	0.00182428
rs2382817	cg25124402	-0.0166841	0.170518
rs2581828	cg00325548	-0.00223609	0.393196
rs259964	cg16205854	0.00851398	0.12981
rs259964	cg12649683	0.00377879	0.582853
rs4743820	cg14600644	-0.000491778	0.968583
rs6927022	cg12296550	-0.0127275	0.54817
rs4246215	cg21029357	-0.00327595	0.874014
rs727563	cg02738086	-0.0163827	0.125118
rs28374715	cg21153102	0.035942	0.00813522
rs798502	cg13034073	0.00767385	0.472049
rs259964	cg06882607	0.00273032	0.649369
rs11229030	cg01837788	-0.0214653	0.31913
rs395157	cg05955210	-0.00403191	0.740144
rs35320439	cg24894657	0.000320264	0.983513
rs4246215	cg05094984	-0.0143052	0.400181
rs1819333	cg09981112	-0.00590963	0.410671
rs13001325	cg25869196	-0.014062	0.214052
rs2382817	cg15557438	-0.00573908	0.507268
rs13001325	cg05168012	0.00928447	0.624064
rs4246215	cg13371577	0.00846968	0.446508
rs17656349	cg25507845	0.0133575	0.0872616
rs2284553	cg20564521	0.0128756	0.486811
rs653178	cg01269617	0.00490636	0.749836
rs798502	cg27476859	0.0163203	0.00749629
rs259964	cg10886417	-0.0070002	0.30932
rs13001325	cg05295703	-0.00777318	0.417051
rs4380874	cg06748804	-0.000264264	0.985052
rs6752107	cg15703118	0.000130312	0.990886
rs3764147	cg13487505	0.00486857	0.369933
rs6142618	cg20457580	-0.00464484	0.466378
rs6927022	cg06871764	0.038285	0.130431
rs10781499	cg02130845	0.000205143	0.946044
rs6017342	cg24047921	-0.0101889	0.204928
rs4743820	cg10908334	-0.0166475	0.477197
rs6142618	cg24496847	-0.00835278	0.380204
rs9491697	cg01043019	0.000736326	0.564521
rs6088765	cg16331867	0.0177183	0.000553199
rs5771069	cg08241514	0.0106432	0.221615
rs1819333	cg23464284	0.00207674	0.707659
rs653178	cg24530795	0.00203006	0.644646
rs3197999	cg05852754	-0.010259	0.255342
rs1569723	cg10817245	-0.0194971	0.239668
rs12942547	cg20291162	-0.0338174	0.0239164
rs6738825	cg05067754	0.000377828	0.96746
rs727563	cg07519229	-0.00798917	0.527707
rs4246215	cg23017530	0.0161763	0.0277814
rs6738825	cg20115418	-0.00262035	0.763873
rs516246	cg27263538	0.00033419	0.949873
rs4821544	cg06066601	-0.0019827	0.800262
rs516246	cg26360664	-0.0186791	0.023768
rs4743820	cg13924327	0.00240069	0.867788
rs12942547	cg07168142	-0.0106614	0.486773
rs11583043	cg17443007	0.00793363	0.567534
rs34804116	cg10237911	-0.000185228	0.870262
rs9408254	cg14019826	0.0121625	0.045475
rs4409764	cg21781988	-0.00375254	0.431738
rs259964	cg09005679	0.0164779	0.0676654
rs7240004	cg23229732	-0.0250188	0.00324611
rs7746082	cg10251594	-0.0337144	0.13049
rs259964	cg00877894	-0.00459909	0.664936
rs11230563	cg05048870	-0.000277222	0.974873
rs2284553	cg20817150	-0.00320551	0.212601
rs243505	cg12766793	-0.0238443	0.140799
rs13001325	cg03938978	0.0296292	0.310155
rs7758080	cg01157600	0.00469465	0.747996
rs4821544	cg23563104	-0.000995101	0.708203
rs483905	cg27613273	0.0409586	0.00908371
rs259964	cg06547379	-0.00235188	0.792294
rs34779708	cg20961509	-0.0113513	0.231683
rs11168249	cg02867520	-0.00701703	0.533409
rs1292053	cg14550519	0.0322445	0.0598157
rs564349	cg10782034	0.000448565	0.821391
rs6142618	cg04542869	-0.0110123	0.298173
rs1819333	cg25395545	0.00127074	0.883856
rs516246	cg13974464	0.0342251	0.00720535
rs9847710	cg06301181	0.0166871	0.319371
rs34779708	cg16988166	-0.0105349	0.180228
rs13407913	cg26008260	-0.0084557	0.00535977
rs35320439	cg25249286	0.0212705	0.126341
rs798502	cg08933276	-0.0024538	0.726482
rs1819333	cg15197878	-0.0175386	0.0102686
rs798502	cg03425093	-0.0250862	0.111727
rs516246	cg20117369	0.0083324	0.463329
rs727563	cg16094516	-0.0201373	0.0121121
rs1801274	cg04384208	-0.0353382	0.0380641
rs4246215	cg09226904	-0.0130419	0.474374
rs9847710	cg23067466	0.000697533	0.929084
rs2382817	cg04863746	-0.00367375	0.482045
rs2581828	cg22049472	-0.0119878	0.152144
rs653178	cg22744280	0.0160389	0.135962

### Sheet: CD cases
268 out of 454 blood mQTLs significant at FDR from known IBD variants are tested in CD cases (n=17) in ileal biopsies
SNP	CpGs	Estimates	Pvalue
rs1819333	cg08742290	0.0269462	0.584301
rs259964	cg12058843	-0.0208496	0.255848
rs6426833	cg14554423	-0.100122	0.0114852
rs1819333	cg25258033	0.0598443	0.181791
rs59043219	cg23283495	0.0479016	0.00412588
rs59043219	cg22029157	0.0147833	0.188166
rs5771069	cg01346448	0.0384419	0.093862
rs1847472	cg18477569	0.0488217	0.242519
rs13407913	cg15020926	0.0279828	0.60258
rs13407913	cg11023668	0.00246091	0.729348
rs5771069	cg27467552	0.0399138	0.047761
rs59043219	cg21951975	0.0133433	0.48955
rs4802307	cg13539460	0.0112068	0.630423
rs11150589	cg24033122	0.0140268	0.784275
rs2026029	cg26286043	-0.050899	0.282246
rs1819333	cg01612133	0.00523911	0.763614
rs7404095	cg19156769	0.013028	0.448013
rs59043219	cg04352962	0.0333433	0.0186802
rs1819333	cg00271210	-0.0851078	0.126236
rs4802307	cg09977703	-0.0124024	0.796963
rs7282490	cg24426970	0.0446601	0.233731
rs1819333	cg20406979	0.00297638	0.876693
rs10797432	cg21621858	0.0555731	0.0936442
rs11742570	cg20489425	-0.0487016	0.234143
rs6752107	cg09228095	0.0337942	0.523418
rs13407913	cg23528203	-0.00687866	0.76413
rs11168249	cg05154234	-0.0254409	0.602777
rs4409764	cg23904955	-0.0105202	0.811581
rs724016	cg04041831	0.0194654	0.348546
rs7404095	cg04550430	-0.0231351	0.696656
rs5763767	cg11564601	0.0769809	0.0236929
rs259964	cg22024589	-0.0396254	0.552717
rs10781499	cg13741927	0.0394118	0.331907
rs5763767	cg26167301	-0.0835423	0.0225435
rs4409764	cg07044859	-0.0348152	0.461108
rs7240004	cg10491774	-0.0702109	0.119968
rs4802307	cg00094051	-0.0483143	0.00301321
rs359457	cg18693985	-0.0600798	0.145748
rs259964	cg15479410	0.0443694	0.018332
rs13407913	cg16888658	-0.0126192	0.767911
rs1819333	cg16490823	-0.030614	0.0756854
rs59043219	cg25192855	0.0176144	0.386708
rs2382817	cg04731861	-0.034285	0.615923
rs13407913	cg16411340	0.0222905	0.174222
rs4246215	cg19481605	-0.0213816	0.642493
rs12942547	cg06270615	-0.0285853	0.453559
rs13407913	cg01884057	-0.0407824	0.32174
rs11742570	cg05335423	-0.012003	0.793299
rs1819333	cg20486651	0.0105972	0.765054
rs4911259	cg09135144	0.021014	0.599996
rs4911259	cg01844435	0.0203708	0.457766
rs10797432	cg00070241	0.0259808	0.0758676
rs4911259	cg00300969	0.0432881	0.244452
rs11230563	cg10158843	0.0341676	0.42581
rs4409764	cg14748795	-0.023933	0.664065
rs4728142	cg12816198	0.058193	0.192345
rs6738825	cg09096031	-0.00226383	0.945757
rs13407913	cg17152801	-0.0261938	0.453473
rs11679753	cg04342863	0.0272339	0.52983
rs1819333	cg04901951	-0.0246601	0.440768
rs653178	cg10833066	-0.0800593	0.0129482
rs11230563	cg19307003	0.0443542	0.644058
rs1991866	cg07613115	0.0168925	0.676727
rs59043219	cg00989853	0.00812444	0.633238
rs4911259	cg24403338	0.0218975	0.609857
rs6088765	cg09632011	0.00923188	0.548439
rs5763767	cg20804005	-0.0131807	0.163699
rs1819333	cg23216724	0.0470547	0.322836
rs1819333	cg11815910	0.0483908	0.25062
rs3740415	cg17555496	0.0558786	0.00671617
rs1819333	cg05573767	-0.076742	0.330456
rs13407913	cg09505516	0.0105362	0.147674
rs4409764	cg17888390	-0.00880972	0.893708
rs13407913	cg15423357	-0.0052978	0.714459
rs9491697	cg19715850	0.0311348	0.604625
rs259964	cg25047944	0.0104947	0.595066
rs4821544	cg22582578	0.0442079	0.177149
rs4409764	cg01987516	-0.0354983	0.570415
rs2382817	cg04018708	-0.00494786	0.512026
rs3853824	cg24964047	0.00951636	0.392864
rs11150589	cg09099830	0.0340904	0.153175
rs6752107	cg17343120	0.037614	0.409556
rs10797432	cg18932078	0.0205209	0.4324
rs9491697	cg07617039	0.0171935	0.681498
rs4821544	cg02532700	-0.010969	0.738531
rs34779708	cg05913165	-0.125083	0.431675
rs259964	cg24322780	-0.0192845	0.488991
rs4409764	cg27354537	-0.0881008	0.0695959
rs516246	cg04660111	-0.00606869	0.803821
rs59043219	cg10074409	0.00239553	0.82165
rs7404095	cg24250393	-0.0819528	0.00478031
rs4911259	cg17475857	-0.0138877	0.40689
rs5763767	cg01716418	-0.0481448	0.221942
rs2382817	cg13835894	-0.0109775	0.766249
rs4246215	cg01400685	-0.0178241	0.810839
rs516246	cg11773468	-0.014479	0.503903
rs4743820	cg02316326	0.00225325	0.913577
rs13407913	cg15657055	-0.0143333	0.262645
rs7282490	cg26110991	0.00551988	0.861312
rs259964	cg01558242	0.0280172	0.196716
rs1819333	cg13217373	-0.126392	0.0533086
rs359457	cg21566177	0.0192518	0.681943
rs2382817	cg01094660	0.0133101	0.442
rs1819333	cg17744997	0.00055157	0.994193
rs1819333	cg07741184	0.133216	0.133373
rs1819333	cg08507135	0.03763	0.273542
rs516246	cg01656853	-0.0474399	0.111238
rs4409764	cg07382132	-0.08344	0.372611
rs10781499	cg14115884	0.0597144	0.0889597
rs7282490	cg15634739	-0.0258865	0.659034
rs516246	cg16155702	7.50657e-05	0.996648
rs10797432	cg26785823	0.0300867	0.0275299
rs1847472	cg09757525	0.00858636	0.360695
rs1847472	cg10104534	0.0148047	0.428167
rs7282490	cg00647120	0.062125	0.161109
rs2930047	cg09461797	-0.000287975	0.98657
rs5763767	cg04082408	0.0443614	0.297406
rs4246215	cg13299762	-0.117521	0.00175065
rs13407913	cg13149423	-0.00988071	0.473698
rs2026029	cg02620013	-0.000273407	0.985856
rs6738825	cg23334662	-0.0457124	0.0833603
rs11150589	cg14091353	0.00890273	0.676781
rs13407913	cg27107076	0.000924815	0.970972
rs259964	cg20910807	-0.00843042	0.735657
rs1819333	cg10785505	-0.019859	0.670548
rs3740415	cg07119830	0.0453189	0.360012
rs3740415	cg16102363	0.0240798	0.66876
rs4821544	cg22305209	0.0077962	0.678369
rs1819333	cg20702879	0.00136508	0.936057
rs243505	cg06196467	0.0218833	0.240006
rs7282490	cg03738656	-0.0245734	0.328782
rs4246215	cg00603274	0.00183428	0.848943
rs4409764	cg00674004	-0.0836052	0.0862055
rs243505	cg18697121	0.00683292	0.721097
rs6738825	cg08373610	-0.014728	0.564473
rs259964	cg17881206	0.0506216	0.104673
rs1819333	cg10445080	-0.0528122	0.547136
rs1363907	cg01955050	-0.020633	0.369185
rs653178	cg15247468	0.0922704	0.108538
rs17656349	cg12534645	0.0123081	0.664676
rs4409764	cg13544333	-0.0334812	0.561954
rs4821544	cg26422794	0.0563254	0.0112907
rs1363907	cg08986950	-0.174561	0.0598132
rs2382817	cg22712983	0.0752047	0.271891
rs4409764	cg04972745	-0.0232109	0.350372
rs11742570	cg14541801	0.0210991	0.612673
rs10797432	cg00205605	0.0207025	0.12133
rs7404095	cg26685404	-0.0497561	0.432565
rs1819333	cg15706657	0.0490212	0.423311
rs2062305	cg21884769	0.121005	0.0886481
rs11168249	cg20995304	-0.0507675	0.231019
rs516246	cg02314012	0.00309769	0.85264
rs10797432	cg15574442	0.0447956	0.00385857
rs259964	cg12746465	0.0208253	0.531611
rs11742570	cg23877404	-0.00407168	0.915145
rs34779708	cg18937502	-0.0323122	0.578145
rs516246	cg08873673	-0.0583857	0.362714
rs12942547	cg17177779	-0.00713356	0.648356
rs259964	cg17286326	-0.0141873	0.654286
rs2382817	cg00122854	0.0223465	0.595326
rs3853824	cg15815084	-0.131471	0.0609506
rs2382817	cg04880052	-0.00292025	0.946601
rs1819333	cg07361047	-0.0396196	0.157633
rs13407913	cg10249235	0.0164072	0.530884
rs724016	cg21695167	0.00310397	0.944982
rs5763767	cg04740981	0.0626401	0.0826995
rs35320439	cg02639108	0.0349277	0.438794
rs12942547	cg01501896	0.0255904	0.572393
rs2026029	cg06396119	-0.015445	0.775382
rs7404095	cg09108394	-0.0700257	0.163637
rs7282490	cg01992765	0.0269727	0.0603187
rs5771069	cg07718808	0.00152225	0.461903
rs1819333	cg21020852	-0.00320772	0.201551
rs2382817	cg23569941	0.0351038	0.555619
rs254560	cg06419300	0.00690034	0.819626
rs4743820	cg18436808	0.027517	0.661055
rs395157	cg05485663	0.0146915	0.198759
rs13407913	cg07586383	0.0173726	0.194014
rs1819333	cg00278517	-0.0278302	0.695858
rs5763767	cg00539347	0.00125488	0.978161
rs4728142	cg16287740	0.013117	0.335226
rs7282490	cg15348679	-0.047392	0.270464
rs4802307	cg03186149	0.0112586	0.850916
rs35320439	cg07689252	0.0230581	0.772817
rs516246	cg16502380	-0.00350016	0.926806
rs11229030	cg15971518	0.0270506	0.782577
rs5771069	cg12404590	-0.0465914	0.164207
rs1847472	cg00786977	0.0876343	0.018068
rs13407913	cg17644208	-0.0246541	0.129313
rs6752107	cg00907675	0.0485405	0.392768
rs516246	cg15673069	0.0160319	0.414133
rs11229030	cg20024590	-0.0394543	0.676533
rs259964	cg19274711	0.018763	0.689638
rs5771069	cg15036874	-0.00616132	0.885755
rs6088765	cg26821293	-0.0201592	0.110057
rs10797432	cg05697866	-0.0223155	0.6331
rs516246	cg18537730	0.0573691	0.0400848
rs5771069	cg15584480	1.5774e-05	0.999283
rs7438704	cg03852670	0.0309195	0.248563
rs259964	cg11469876	0.00188951	0.937338
rs2382817	cg17651887	-0.0239303	0.272657
rs11679753	cg08043781	-0.083463	0.0424115
rs5771069	cg00090674	0.06712	0.524437
rs653178	cg03324638	-0.0936852	0.310153
rs3740415	cg13534796	0.0268146	0.622605
rs1819333	cg12472693	0.0272872	0.00830569
rs35320439	cg21545857	0.0381681	0.444392
rs6088765	cg17843510	-0.0186972	0.610174
rs11742570	cg25718284	-0.0592948	0.179161
rs2382817	cg25124402	0.0413848	0.294722
rs259964	cg16205854	0.00315808	0.871388
rs259964	cg12649683	0.00137004	0.944692
rs4743820	cg14600644	-0.0476401	0.284435
rs4246215	cg21029357	0.0118006	0.860292
rs259964	cg06882607	-0.000869241	0.952223
rs11229030	cg01837788	0.015566	0.857775
rs395157	cg05955210	0.0141392	0.39044
rs35320439	cg24894657	-0.0435242	0.625089
rs4246215	cg05094984	-0.0741519	0.17851
rs1819333	cg09981112	-0.0135598	0.666602
rs2382817	cg15557438	-0.0200883	0.599381
rs4246215	cg13371577	0.00983222	0.803334
rs17656349	cg25507845	0.0291109	0.105518
rs653178	cg01269617	-0.073686	0.327897
rs259964	cg10886417	-0.0113046	0.436318
rs4380874	cg06748804	0.0201084	0.727853
rs6752107	cg15703118	0.0245349	0.368363
rs6142618	cg20457580	-0.0126945	0.41386
rs10781499	cg02130845	-0.00630928	0.319994
rs6017342	cg24047921	-0.01854	0.0389113
rs4743820	cg10908334	-0.16626	0.0790605
rs6142618	cg24496847	-0.0250062	0.500411
rs9491697	cg01043019	-6.59458e-05	0.988726
rs6088765	cg16331867	0.0260767	0.102578
rs5771069	cg08241514	-0.0182603	0.587586
rs1819333	cg23464284	0.0207504	0.485957
rs653178	cg24530795	0.0209277	0.102618
rs12942547	cg20291162	-0.0198277	0.348372
rs6738825	cg05067754	-0.00915599	0.756747
rs4246215	cg23017530	-0.00347084	0.611383
rs6738825	cg20115418	-0.0138763	0.620465
rs516246	cg27263538	-0.00622512	0.76128
rs4821544	cg06066601	0.0248241	0.106181
rs516246	cg26360664	-0.00916519	0.64351
rs4743820	cg13924327	0.0652921	0.223626
rs12942547	cg07168142	0.0236212	0.569908
rs4409764	cg21781988	-0.0186049	0.0752012
rs259964	cg09005679	-0.00787045	0.806134
rs7240004	cg23229732	-0.016936	0.511924
rs259964	cg00877894	0.00599937	0.851188
rs11230563	cg05048870	0.0323179	0.129844
rs243505	cg12766793	-0.0775134	0.041563
rs4821544	cg23563104	0.00293047	0.672077
rs259964	cg06547379	0.011912	0.714267
rs34779708	cg20961509	-0.0220622	0.295503
rs11168249	cg02867520	-0.0380793	0.200032
rs564349	cg10782034	-0.0104724	0.0990747
rs6142618	cg04542869	0.025841	0.429987
rs1819333	cg25395545	0.0160495	0.686397
rs516246	cg13974464	0.00214984	0.938238
rs34779708	cg16988166	-0.00510114	0.713722
rs13407913	cg26008260	-0.0104124	0.305309
rs35320439	cg25249286	-0.021643	0.746145
rs1819333	cg15197878	-0.00708067	0.7719
rs516246	cg20117369	0.0586608	0.246568
rs1801274	cg04384208	-0.0771731	0.0305627
rs4246215	cg09226904	-0.00461792	0.939284
rs2382817	cg04863746	0.00246455	0.927747
rs653178	cg22744280	0.0690453	0.153089

### Sheet: Controls
268 out of 454 blood mQTLs significant at FDR from known IBD variants are tested in Controls (n=23) in ileal biopsies
SNP	CpGs	Estimates	Pvalue
rs1819333	cg08742290	0.0505658	0.00783265
rs259964	cg12058843	-0.0404898	0.0157196
rs6426833	cg14554423	-0.0887045	0.000387596
rs1819333	cg25258033	0.0642776	0.0109072
rs59043219	cg23283495	0.018225	0.026184
rs59043219	cg22029157	0.0238645	0.000959203
rs5771069	cg01346448	0.0308372	0.00154456
rs1847472	cg18477569	0.0567188	0.0412061
rs13407913	cg15020926	0.00622374	0.483188
rs13407913	cg11023668	0.00330814	0.753793
rs5771069	cg27467552	0.015395	0.0135857
rs59043219	cg21951975	0.0276933	0.0122952
rs4802307	cg13539460	-0.0103256	0.15063
rs11150589	cg24033122	0.0210826	0.175705
rs2026029	cg26286043	-0.0282586	0.0584051
rs1819333	cg01612133	-0.0142622	0.435996
rs7404095	cg19156769	-0.00323189	0.352697
rs59043219	cg04352962	0.0156675	0.012759
rs1819333	cg00271210	-0.0331081	0.0561779
rs4802307	cg09977703	0.00334719	0.785119
rs7282490	cg24426970	-0.0155603	0.397046
rs1819333	cg20406979	0.00905743	0.418698
rs10797432	cg21621858	0.0155862	0.194062
rs11742570	cg20489425	-0.000578703	0.972598
rs6752107	cg09228095	-0.04964	0.00245558
rs13407913	cg23528203	0.0133492	0.138025
rs11168249	cg05154234	-0.0239972	0.0127147
rs4409764	cg23904955	-0.0226814	0.2969
rs724016	cg04041831	-0.0227739	0.0915488
rs7404095	cg04550430	0.0031182	0.7905
rs5763767	cg11564601	0.0369454	0.267274
rs259964	cg22024589	-0.0170401	0.23658
rs10781499	cg13741927	0.00377125	0.869939
rs5763767	cg26167301	-0.0494072	0.0649303
rs4409764	cg07044859	-0.0352941	0.0785606
rs7240004	cg10491774	0.00649732	0.764426
rs4802307	cg00094051	-0.020226	0.0970634
rs359457	cg18693985	-0.0133174	0.454777
rs259964	cg15479410	0.000398921	0.977693
rs13407913	cg16888658	0.0216281	0.105867
rs1819333	cg16490823	-0.018166	0.00174357
rs59043219	cg25192855	0.0221571	0.00411939
rs2382817	cg04731861	0.0665599	0.0120794
rs13407913	cg16411340	0.0140383	0.206198
rs4246215	cg19481605	-0.0123367	0.496291
rs12942547	cg06270615	-0.0267903	0.308813
rs13407913	cg01884057	-0.0302195	0.119696
rs11742570	cg05335423	-0.000838825	0.971869
rs1819333	cg20486651	-0.000513022	0.984163
rs4911259	cg09135144	0.0319794	0.0687706
rs4911259	cg01844435	0.00355486	0.80177
rs10797432	cg00070241	0.0164335	0.0190878
rs4911259	cg00300969	0.0266397	0.208047
rs11230563	cg10158843	0.0607646	9.86971e-05
rs4409764	cg14748795	-0.0374215	0.0429162
rs4728142	cg12816198	0.0173002	0.252983
rs6738825	cg09096031	-0.00281473	0.860765
rs13407913	cg17152801	0.0153529	0.113873
rs11679753	cg04342863	0.0364753	0.00118092
rs1819333	cg04901951	-0.013923	0.273242
rs653178	cg10833066	-0.0192019	0.422351
rs11230563	cg19307003	0.0598331	0.00271261
rs1991866	cg07613115	-0.0181652	0.571967
rs59043219	cg00989853	0.00292227	0.738032
rs4911259	cg24403338	0.0131213	0.413959
rs6088765	cg09632011	0.0224725	0.043348
rs5763767	cg20804005	-0.00350987	0.452826
rs1819333	cg23216724	-0.00940932	0.349053
rs1819333	cg11815910	0.016422	0.0713654
rs3740415	cg17555496	0.0188094	0.0809992
rs1819333	cg05573767	-0.0807705	0.00172289
rs13407913	cg09505516	0.00459568	0.280455
rs4409764	cg17888390	-0.00925175	0.763662
rs13407913	cg15423357	-0.0182694	0.14644
rs9491697	cg19715850	-0.0157226	0.551282
rs259964	cg25047944	-0.00129561	0.886893
rs4821544	cg22582578	-0.00201244	0.901443
rs4409764	cg01987516	-0.00600758	0.838898
rs2382817	cg04018708	-0.0186085	0.0070865
rs3853824	cg24964047	0.0127829	0.00589215
rs11150589	cg09099830	0.0359623	0.00181818
rs6752107	cg17343120	0.00395835	0.834167
rs10797432	cg18932078	-0.000862764	0.945994
rs9491697	cg07617039	-0.0289382	0.187279
rs4821544	cg02532700	0.0337615	0.12082
rs34779708	cg05913165	-0.00961705	0.670879
rs259964	cg24322780	-0.0024926	0.865613
rs4409764	cg27354537	-0.0205056	0.280812
rs516246	cg04660111	-0.0141135	0.176315
rs59043219	cg10074409	-0.00257985	0.545368
rs7404095	cg24250393	-0.00884621	0.219334
rs4911259	cg17475857	0.0183495	0.255716
rs5763767	cg01716418	0.0238277	0.268381
rs2382817	cg13835894	-0.0205099	0.0875857
rs4246215	cg01400685	-0.0161894	0.507838
rs516246	cg11773468	0.00756509	0.365595
rs4743820	cg02316326	-0.0115776	0.0366094
rs13407913	cg15657055	0.00766207	0.136476
rs7282490	cg26110991	-0.00793317	0.570186
rs259964	cg01558242	-0.0145458	0.236506
rs1819333	cg13217373	-0.0187003	0.348406
rs359457	cg21566177	-0.0107161	0.457752
rs2382817	cg01094660	0.0165981	0.0294805
rs1819333	cg17744997	0.00454813	0.668489
rs1819333	cg07741184	0.00758866	0.799624
rs1819333	cg08507135	0.0128365	0.412218
rs516246	cg01656853	-0.00834071	0.478784
rs4409764	cg07382132	0.0578303	0.149763
rs10781499	cg14115884	-0.00838882	0.663673
rs7282490	cg15634739	0.039169	0.0760389
rs516246	cg16155702	0.011514	0.284436
rs10797432	cg26785823	0.00166358	0.799645
rs1847472	cg09757525	0.0257155	0.170929
rs1847472	cg10104534	-0.0216143	0.0469669
rs7282490	cg00647120	0.00153596	0.93566
rs2930047	cg09461797	0.0133626	0.232722
rs5763767	cg04082408	-0.0047373	0.714509
rs4246215	cg13299762	0.00399177	0.888168
rs13407913	cg13149423	0.00319746	0.544017
rs2026029	cg02620013	0.00639851	0.463663
rs6738825	cg23334662	-0.0100012	0.355469
rs11150589	cg14091353	-0.0101075	0.121469
rs13407913	cg27107076	0.00368661	0.805696
rs259964	cg20910807	0.00645641	0.399608
rs1819333	cg10785505	-0.0294573	0.153612
rs3740415	cg07119830	-0.0337209	0.186958
rs3740415	cg16102363	0.0293405	0.0419267
rs4821544	cg22305209	-0.0296191	0.0774323
rs1819333	cg20702879	-0.00846439	0.317455
rs243505	cg06196467	-0.00245325	0.79087
rs7282490	cg03738656	0.0205461	0.258058
rs4246215	cg00603274	-0.00985388	0.0559929
rs4409764	cg00674004	0.0268357	0.336886
rs243505	cg18697121	0.00325978	0.693666
rs6738825	cg08373610	-2.71873e-05	0.998371
rs259964	cg17881206	0.0240837	0.150813
rs1819333	cg10445080	0.000318965	0.99017
rs1363907	cg01955050	-0.0261602	0.10101
rs653178	cg15247468	-0.0470433	0.0376722
rs17656349	cg12534645	0.0111431	0.359589
rs4409764	cg13544333	-0.00543277	0.736843
rs4821544	cg26422794	0.0211678	0.0751773
rs1363907	cg08986950	0.0336267	0.641862
rs2382817	cg22712983	0.0183667	0.344235
rs4409764	cg04972745	0.0232367	0.133494
rs11742570	cg14541801	0.0114823	0.362671
rs10797432	cg00205605	-0.00428516	0.590066
rs7404095	cg26685404	0.0485008	0.00170929
rs1819333	cg15706657	0.0162748	0.120675
rs2062305	cg21884769	0.00452569	0.536841
rs11168249	cg20995304	-0.018864	0.0987288
rs516246	cg02314012	-0.000235542	0.985118
rs10797432	cg15574442	0.00771701	0.524636
rs259964	cg12746465	0.00472495	0.604333
rs11742570	cg23877404	0.0367019	0.0738821
rs34779708	cg18937502	-0.0430898	0.233783
rs516246	cg08873673	-0.00661779	0.454727
rs12942547	cg17177779	-0.0022938	0.905725
rs259964	cg17286326	-0.00497097	0.678541
rs2382817	cg00122854	0.00228778	0.838578
rs3853824	cg15815084	0.0138211	0.614342
rs2382817	cg04880052	0.000769132	0.956374
rs1819333	cg07361047	0.000512505	0.95981
rs13407913	cg10249235	-0.000475675	0.955336
rs724016	cg21695167	0.000612574	0.973819
rs5763767	cg04740981	0.0114307	0.493865
rs35320439	cg02639108	-0.0101739	0.695449
rs12942547	cg01501896	-0.0496065	0.100514
rs2026029	cg06396119	-0.0101005	0.568335
rs7404095	cg09108394	-0.00042701	0.962309
rs7282490	cg01992765	0.00864874	0.4669
rs5771069	cg07718808	0.00402978	0.0166734
rs1819333	cg21020852	0.00100873	0.593866
rs2382817	cg23569941	0.00729763	0.663695
rs254560	cg06419300	-0.0218933	0.330366
rs4743820	cg18436808	-0.010241	0.594052
rs395157	cg05485663	-0.0158681	0.0279918
rs13407913	cg07586383	0.00781754	0.172568
rs1819333	cg00278517	-0.0106833	0.620217
rs5763767	cg00539347	0.0211943	0.439888
rs4728142	cg16287740	0.00423043	0.74091
rs7282490	cg15348679	0.00140246	0.892127
rs4802307	cg03186149	-0.00479355	0.798454
rs35320439	cg07689252	0.0486021	0.00340367
rs516246	cg16502380	0.00615829	0.551439
rs11229030	cg15971518	0.0239134	0.612669
rs5771069	cg12404590	-0.00552596	0.689614
rs1847472	cg00786977	0.0308552	0.519235
rs13407913	cg17644208	-0.00492155	0.379179
rs6752107	cg00907675	-0.0277838	0.139395
rs516246	cg15673069	0.0125732	0.32225
rs11229030	cg20024590	0.0425903	0.168626
rs259964	cg19274711	-0.0223998	0.172151
rs5771069	cg15036874	0.00634757	0.638394
rs6088765	cg26821293	-0.00503597	0.360641
rs10797432	cg05697866	0.00940179	0.307595
rs516246	cg18537730	-0.0271911	0.0910097
rs5771069	cg15584480	-0.0103649	0.0996872
rs7438704	cg03852670	-0.0193539	0.191905
rs259964	cg11469876	0.00256576	0.794082
rs2382817	cg17651887	-0.0111684	0.183378
rs11679753	cg08043781	0.0222966	0.0830567
rs5771069	cg00090674	0.0229916	0.194564
rs653178	cg03324638	-0.018953	0.45042
rs3740415	cg13534796	0.0147638	0.210636
rs1819333	cg12472693	0.00721764	0.187678
rs35320439	cg21545857	0.0185844	0.316742
rs6088765	cg17843510	-0.0285791	0.00845316
rs11742570	cg25718284	-0.0133862	0.426799
rs2382817	cg25124402	-0.00457676	0.749515
rs259964	cg16205854	0.0116993	0.103451
rs259964	cg12649683	0.00958223	0.289385
rs4743820	cg14600644	-0.0173108	0.363955
rs4246215	cg21029357	-0.00648072	0.746187
rs259964	cg06882607	-0.00482268	0.612464
rs11229030	cg01837788	-0.0275073	0.158413
rs395157	cg05955210	-0.0345582	0.102973
rs35320439	cg24894657	0.00766296	0.735383
rs4246215	cg05094984	0.0107994	0.526798
rs1819333	cg09981112	-0.00734064	0.578055
rs2382817	cg15557438	0.0138548	0.245807
rs4246215	cg13371577	0.0233284	0.0382163
rs17656349	cg25507845	-0.000160556	0.990676
rs653178	cg01269617	0.0229104	0.254734
rs259964	cg10886417	-0.00351639	0.785092
rs4380874	cg06748804	-0.0257478	0.257788
rs6752107	cg15703118	-0.00994073	0.430039
rs6142618	cg20457580	-0.00497567	0.545778
rs10781499	cg02130845	0.00648645	0.301886
rs6017342	cg24047921	-0.000632712	0.947547
rs4743820	cg10908334	0.0118538	0.693104
rs6142618	cg24496847	0.0061304	0.67929
rs9491697	cg01043019	-0.00118217	0.50372
rs6088765	cg16331867	0.0141449	0.0256627
rs5771069	cg08241514	0.0114722	0.316347
rs1819333	cg23464284	-0.00651356	0.229293
rs653178	cg24530795	0.00546903	0.430307
rs12942547	cg20291162	-0.100983	0.00462835
rs6738825	cg05067754	-0.00170635	0.889066
rs4246215	cg23017530	0.0327168	0.0149986
rs6738825	cg20115418	0.00596125	0.631187
rs516246	cg27263538	0.00702124	0.146958
rs4821544	cg06066601	-0.0148258	0.254027
rs516246	cg26360664	-0.0183705	0.0619652
rs4743820	cg13924327	0.0241373	0.21049
rs12942547	cg07168142	-0.0316757	0.12127
rs4409764	cg21781988	0.00164563	0.813761
rs259964	cg09005679	0.0162719	0.0887327
rs7240004	cg23229732	-0.0303779	0.0278276
rs259964	cg00877894	-0.0092251	0.524598
rs11230563	cg05048870	-0.0238274	0.0579951
rs243505	cg12766793	0.0102281	0.624882
rs4821544	cg23563104	-0.00526425	0.116308
rs259964	cg06547379	0.00747847	0.520293
rs34779708	cg20961509	-0.0153602	0.45734
rs11168249	cg02867520	-0.00751262	0.506228
rs564349	cg10782034	0.00138259	0.587159
rs6142618	cg04542869	-0.00166468	0.922216
rs1819333	cg25395545	-0.00303106	0.752217
rs516246	cg13974464	0.0413626	0.0173975
rs34779708	cg16988166	-0.024421	0.118173
rs13407913	cg26008260	-0.00160885	0.440797
rs35320439	cg25249286	0.0556967	0.00313355
rs1819333	cg15197878	-0.0218906	0.0754968
rs516246	cg20117369	-0.00779965	0.411659
rs1801274	cg04384208	-0.0435577	0.0511738
rs4246215	cg09226904	-0.0177784	0.503279
rs2382817	cg04863746	-0.00139501	0.852969
rs653178	cg22744280	0.0101338	0.555776

### Sheet: Negative_cases_ctrls
SNP	gene	cases_Estimates	cases_Pvalue	ctrls_Estimates	ctrls_Pvalue
rs4246215	cg13299762	-0.117521	0.00175065	0.00399178	0.888168
rs516246	cg18537730	0.0573691	0.0400848	-0.0271911	0.0910097
rs243505	cg12766793	-0.0775134	0.041563	0.0102281	0.624882
rs11679753	cg08043781	-0.083463	0.0424115	0.0222966	0.0830567
rs7404095	cg26685404	-0.0497561	0.432565	0.0485008	0.00170929
rs6752107	cg09228095	0.0337942	0.523418	-0.04964	0.00245559
rs35320439	cg25249286	-0.021643	0.746145	0.0556967	0.00313355
rs2382817	cg04731861	-0.034285	0.615923	0.0665599	0.0120794
rs4246215	cg23017530	-0.00347083	0.611383	0.0327168	0.0149986
rs395157	cg05485663	0.0146915	0.198759	-0.0158681	0.0279918
rs4743820	cg02316326	0.00225325	0.913577	-0.0115776	0.0366094
rs653178	cg15247468	0.0922704	0.108538	-0.0470433	0.0376722
rs1847472	cg10104534	0.0148047	0.428167	-0.0216143	0.0469669
