## Additional file Table S17 for "Methylation Quantitative Trait Loci are Largely Consistent across Disease States in Crohn’s disease"

### Sheet: case-ctrl_ileal_negative
The disease-specific mQTLs showed negative effects between Cases and controls in ileum
SNP	CpGs	cases_Estimates	cases_Pvalue	ctrls_Estimates	ctrls_Pvalue
rs56206837	cg06726471	-0.0647424	0.119969	0.0521763	0.00096883
rs11959574	cg06726471	-0.0647424	0.119969	0.0521763	0.00096883
rs62363268	cg06726471	-0.0647424	0.119969	0.0521763	0.00096883
rs4307102	cg06726471	-0.0647424	0.119969	0.0521763	0.00096883
rs4075638	cg06726471	-0.0647424	0.119969	0.0521763	0.00096883
rs4075637	cg06726471	-0.0647424	0.119969	0.0521763	0.00096883
rs56413023	cg06726471	-0.0747169	0.162116	0.0521763	0.00096883
rs2877263	cg06726471	-0.0747169	0.162116	0.0521763	0.00096883
rs7729980	cg06726471	-0.0600226	0.125403	0.0521763	0.00096883
rs2963959	cg06726471	-0.0600226	0.125403	0.0521763	0.00096883
rs12993290	cg09494379	0.0192018	0.0180574	-0.0171469	0.104122
rs12999051	cg09494379	0.0192018	0.0180574	-0.0171469	0.104122
rs12694890	cg09494379	0.0192018	0.0180574	-0.0171469	0.104122
rs12998237	cg09494379	0.0192018	0.0180574	-0.0171469	0.104122
rs12603268	cg13074526	0.0630545	0.0419355	-0.00930291	0.551043
rs447377	cg22873414	-0.0516165	0.0415053	0.0070867	0.65902
rs11867315	cg23470227	0.0271856	0.830218	-0.0299958	0.0343652
rs448136	cg22873414	-0.0495961	0.0270197	0.0070867	0.65902
rs11870121	cg23470227	0.0271856	0.830218	-0.0299958	0.0343652
rs11870142	cg23470227	0.0271856	0.830218	-0.0299958	0.0343652
rs55699990	cg23470227	0.0271856	0.830218	-0.0299958	0.0343652
rs428578	cg22873414	-0.0516165	0.0415053	0.0070867	0.65902
rs56098714	cg23470227	0.0271856	0.830218	-0.0299958	0.0343652
rs55992471	cg23470227	0.0271856	0.830218	-0.0299958	0.0343652
rs421710	cg22873414	-0.0495961	0.0270197	0.0070867	0.65902
rs4973392	cg09494379	0.0192018	0.0180574	-0.0171469	0.104122
rs439390	cg22873414	-0.0516165	0.0415053	0.0070867	0.65902
rs2247325	cg23216724	-0.0103472	0.854917	0.0163664	0.0387605
rs2034946	cg23470227	0.0271856	0.830218	-0.0299958	0.0343652
rs12622248	cg09494379	0.0192018	0.0180574	-0.011876	0.156091
rs2025009	cg13803234	-0.0255198	0.43013	0.0355781	0.00233332
rs11651323	cg15815084	0.0455498	0.530178	-0.0574381	0.0163001
rs9308363	cg22873414	-0.0670638	0.0102641	0.0070867	0.65902
rs12694890	cg09004241	0.0912588	0.0257212	-0.0160395	0.0721739
rs13198609	cg08895133	0.0176673	0.510739	-0.0176521	0.00537963
rs12999051	cg09004241	0.0912588	0.0257212	-0.0160395	0.0721739
rs11651692	cg15815084	0.0455498	0.530178	-0.0574381	0.0163001
rs12998237	cg09004241	0.0912588	0.0257212	-0.0160395	0.0721739
rs2844747	cg16586538	-0.0107361	0.729162	0.0277494	0.00570967
rs3782240	cg01297684	-0.0884225	0.0248428	0.0159778	0.309175
rs10122824	cg13781414	-0.0225978	0.311696	0.0230832	0.0488289
rs10209110	cg12126990	-0.0197809	0.471292	0.0164297	0.0371558
rs201473263	cg12126990	-0.0197809	0.471292	0.0164297	0.0371558
rs7980795	cg12438536	-0.0389375	0.00623131	0.0143793	0.180686
rs11618532	cg07136393	-0.0298153	0.017242	0.0075628	0.521822
rs2967572	cg08474813	0.0475301	0.0249371	-0.00846851	0.648628
rs2910441	cg08474813	0.0475301	0.0249371	-0.00846851	0.648628
rs4733089	cg00739259	-0.015732	0.398921	0.0363562	0.0305507
rs2967599	cg08474813	0.0475301	0.0249371	-0.000594559	0.972788
rs723558	cg15706657	0.0796588	0.0331709	-0.00238071	0.868988
rs12228300	cg01297684	-0.0884225	0.0248428	0.0159778	0.309175
rs12228579	cg01297684	-0.0884225	0.0248428	0.0159778	0.309175
rs3784119	cg13803234	-0.0123254	0.764943	0.0355781	0.00233332
rs2967603	cg08474813	0.0475301	0.0249371	-0.000594559	0.972788
rs889178	cg08474813	0.0475301	0.0249371	-0.00846851	0.648628
rs9368637	cg16586538	0.0199393	0.508095	-0.0191703	0.0187122
rs968501	cg08474813	0.0475301	0.0249371	-0.000594559	0.972788
rs3096104	cg08474813	0.0475301	0.0249371	-0.000594559	0.972788
rs2910437	cg08474813	0.0475301	0.0249371	-0.000594559	0.972788
rs10417391	cg02370334	0.00436518	0.849745	-0.035848	0.00690097
rs889181	cg08474813	0.0475301	0.0249371	-0.00846851	0.648628
rs1466331	cg12438536	-0.0433934	0.0065823	0.00912336	0.370963
rs898081	cg12438536	-0.0433934	0.0065823	0.00912336	0.370963
rs1037747	cg12438536	-0.0433934	0.0065823	0.00912336	0.370963
rs4767170	cg12438536	-0.038294	0.0273558	0.00960501	0.389655
rs2293411	cg01297684	0.0791808	0.0447307	-0.0162276	0.226467
rs7582731	cg12126990	0.0279259	0.223209	-0.0164297	0.0371558
rs73726882	cg16586538	0.0199393	0.508095	-0.0191703	0.0187122
rs2022082	cg16586538	0.0199393	0.508095	-0.0191703	0.0187122
rs2967600	cg08474813	0.0475301	0.0249371	-0.000594559	0.972788
rs275945	cg07136393	-0.0298153	0.017242	0.00763119	0.526587
rs2910440	cg08474813	0.0475301	0.0249371	-0.000594559	0.972788
rs2244827	cg12438536	-0.0374243	0.014366	0.00966678	0.29757
rs10850239	cg12438536	-0.0374243	0.014366	0.00966678	0.29757
rs4512902	cg12438536	-0.0374243	0.014366	0.00966678	0.29757
rs968502	cg08474813	0.0475301	0.0249371	-0.000594559	0.972788
rs968500	cg08474813	0.0475301	0.0249371	-0.000594559	0.972788
rs12993290	cg09004241	0.0912588	0.0257212	-0.0160395	0.0721739
rs275943	cg07136393	-0.0298153	0.017242	0.00763119	0.526587
rs12936811	cg15815084	0.00777871	0.921967	-0.0808596	0.00959312
rs10211595	cg12126990	0.0279259	0.223209	-0.0164297	0.0371558
rs55665241	cg13803234	-0.0214727	0.586253	0.0355781	0.00233332
rs10774720	cg12438536	-0.0329094	0.0165711	0.00966678	0.29757
rs1821829	cg12126990	0.0279259	0.223209	-0.0164297	0.0371558
rs898077	cg12438536	-0.0329094	0.0165711	0.00966678	0.29757
rs4767163	cg12438536	-0.0329094	0.0165711	0.00966678	0.29757
rs275948	cg07136393	-0.0298153	0.017242	0.0115957	0.353509
rs961788	cg12126990	0.0165151	0.520628	-0.0149227	0.0425636
rs2967597	cg08474813	0.0475301	0.0249371	-0.000594559	0.972788
rs12541235	cg00739259	-0.015732	0.398921	0.0374367	0.0322795
rs9376442	cg01153613	0.0586141	0.00837898	-0.00948856	0.573671
rs6714788	cg12126990	0.0279259	0.223209	-0.0164297	0.0371558
rs2576678	cg12126990	0.0279259	0.223209	-0.0164297	0.0371558
rs2331696	cg13803234	-0.0214727	0.586253	0.0355781	0.00233332
rs275951	cg07136393	-0.0298153	0.017242	0.0198728	0.173575
rs3782453	cg12438536	-0.0341397	0.00723963	0.00966678	0.29757
rs1880984	cg12438536	-0.0341397	0.00723963	0.00966678	0.29757
rs1062143	cg12126990	0.0165151	0.520628	-0.0149227	0.0425636
rs2871326	cg12126990	0.0165151	0.520628	-0.0149227	0.0425636
rs7605430	cg12126990	0.0165151	0.520628	-0.0149227	0.0425636
rs12997584	cg12126990	0.0165151	0.520628	-0.0149227	0.0425636
rs12995420	cg12126990	0.0165151	0.520628	-0.0149227	0.0425636
rs4733255	cg00739259	-0.015732	0.398921	0.0374367	0.0322795
rs13275209	cg00739259	-0.015732	0.398921	0.0374367	0.0322795
rs4362612	cg00739259	-0.015732	0.398921	0.0374367	0.0322795
rs4428059	cg00739259	-0.015732	0.398921	0.0374367	0.0322795
rs2341175	cg00739259	-0.015732	0.398921	0.0374367	0.0322795
rs62500965	cg00739259	-0.015732	0.398921	0.0374367	0.0322795
rs12681671	cg00739259	-0.015732	0.398921	0.0374367	0.0322795
rs10954792	cg00739259	-0.015732	0.398921	0.0374367	0.0322795
rs13248033	cg00739259	-0.015732	0.398921	0.0374367	0.0322795
rs2967598	cg08474813	0.0475301	0.0249371	-0.000594559	0.972788
rs2290791	cg12438536	-0.0470637	0.0181416	0.00960501	0.389655
rs12527652	cg01153613	0.0586141	0.00837898	-0.00948856	0.573671
rs6733895	cg12126990	0.0198867	0.392333	-0.0149227	0.0425636
rs573712	cg19208876	0.0722621	0.0270514	-0.0332171	0.0915518
rs17808072	cg01153613	0.0586141	0.00837898	-0.00948856	0.573671
rs6933425	cg01153613	0.0586141	0.00837898	-0.00948856	0.573671
rs5759603	cg06040542	-0.109064	0.0107002	0.00357094	0.824555
